# Coupling proximity biotinylation with genomic targeting to characterize locus-specific changes in chromatin environments

**DOI:** 10.1101/2024.07.26.605321

**Authors:** Pata-Eting Kougnassoukou Tchara, Jérémy Loehr, Jean-Philippe Lambert

## Abstract

Regulating gene expression involves significant and frequent changes in the chromatin environment at the locus level, especially at regulatory sequences. However, their modulation in response to pharmacological treatments or pathological conditions remain mostly undetermined. Here, we report versatile locus-specific proteomics tools to address this knowledge gap, which combine the targeting ability of the CRISPR/Cas9 system and the protein-labelling capability of the highly reactive biotin ligases TurboID (in CasTurbo) and UltraID (in CasUltra). CasTurbo and CasUltra enabled rapid chromatin protein labelling under mild conditions at repetitive sequences like centromeres and telomeres, as well as non-amplified genes. We applied CasUltra to A375 melanoma cell lines to decipher the protein environment of the *MYC* promoter and characterize the molecular effects of the bromodomain inhibitor JQ1, which targets bromodomain and extra-terminal (BET) proteins that regulate *MYC* expression. We quantified the consequences of BET protein displacement from the *MYC* promoter and found that it was associated with a considerable reorganisation of the chromatin composition. In addition, BET protein retention at the *MYC* promoter was consistent with a model of increased JQ1 resistance. Thus, through the combination of proximity biotinylation and CRISPR-Cas9-dependent genomic targeting, CasTurbo and CasUltra have successfully demonstrated their utility in profiling the proteome associated with a genomic locus in living cells.

**In Brief:** Kougnassoukou Tchara *et al*. report the development and application of CasTurbo and CasUltra, two locus-specific proteomics tools that fuse catalytically dead Cas9 to the engineered biotin ligases TurboID and UltraID. These tools enabled the quantitative mapping of locus-specific chromatin remodelling due to pharmacological inhibition.

**Highlights:**

- CasTurbo and CasUltra were developed for locus-specific label-free proteomics
- CasTurbo mapped the proteins localized to the centromeres and telomeres
- Proteins bound to the *MYC* promoter were quantified in melanoma cells with CasUltra
- CasUltra is compatible with investigating pharmacological treatment effects

**Graphical abstract:** 
