## Supplementary Table S1 for "Coupling proximity biotinylation with genomic targeting to characterize locus-specific changes in chromatin environments"

### Sheet: Index
#ID	Description
S1A_Oligonucleotides	Sequences of the oligonucleotides used in this study
S1B_Materials	List of materials (reagents) employed in this study
S1C_Seq_AlphaFold3	Sequences of sgMYC, the MYC promoter, CASPEX, CasTurbo, and CasUltra used in 3D modeling with AlphaFold3

### Sheet: S1A_Oligonucleotides
gBlocks
Name	Sequence (5′–3′)	Source
3×FLAG-3×NLS_gBlock	ATATATCCATGGACTACAAAGACCATGACGGTGATTATAAAGATCATGACATCGATTACAAGGATGACGATGACAAGGCAGGTAGCAGGGCCGACCCGAAAAAGAAGCGGAAGGTAGACCCAAAAAAGAAGCGCAAAGTTGACCCCAAGAAGAAGAGGAAGGTGCGCGGAGACAAGAAGTACTCCATTGGGCTCGCCATCGGCACAAACAGCGTCGGCTGGGCCGTCATTACGGACGAGTACAAGGTGCCGAGCAAAAAATTCAAAGTTCTGGGCAATACCGATCGCCACAGCATAAAGAAGAACCTCATTGGCGCCCTCCTGTTCGACTCCGGGGAAACCGCCGAAGCCACGCGGCTCAAAAGAACAGCACGGCGCAGATATACCCGCAGAAAGAATC…	This paper
gBlock_AscI-TurboID_KpnI	GACCAACTTGGGCGCGCCTGCAGCCTTCAAGTACTTCGACACCACCATAGACAGAAAGCGGTACACCTCTACAAAGGAGGTCCTGGACGCCACACTGATTCATCAGTCAATTACGGGGCTCTATGAAACAAGAATCGACCTCTCTCAGCTCGGTGGAGACGTGCGGGGTTCTGGCAAGCCCATCCCCAACCCCCTGCTGGGCCTGGACAGCACCAAAGACAATACTGTGCCTCTGAAGCTGATCGCTCTCCTGGCTAATGGCGAGTTCCATAGTGGCGAACAGCTGGGAGAAACCCTGGGCATGTCCAGGGCCGCTATCAACAAGCACATTCAGACTCTGCGCGACTGGGGCGTGGACGTGTTCACCGTGCCCGGAAAGGGCTACTCTCTGCCCGAGCC…	This paper
gBlock_AscI-CasUltraID_NotI	atatGAATTCGACCAACTTGGGcgcgCCTGCAGCCTTCAAGTACTTCGACACCACCATAGACAGAAAGCGGTACACCTCTACAAAGGAGGTCCTGGACGCCACACTGATTCATCAGTCAATTACGGGGCTCTATGAAACAAGAATCGACCTCTCTCAGCTCGGTGGAGACGTGCGGGGTTCTGGCAAGCCCATCCCCAACCCCCTGCTGGGCCTGGACAGCACCttcaagaacctgatctggctgaaggaggtggacagcacccaggagagactgaaggagtggaacgtgtcctacggcaccgccctggtggccgacagacagaccaagggcagaggcggcccgggcagaaagtggctgagccaggagggcggcctgtacttcagcttcctgctgaacc…	This paper
Single guide RNAs: Spacer sequences
sgRNA	Sequence (5′–3′)	Target	Source
sgAlpha (Top)	AATCTGCAAGTGGATATT	Centromere microsatellites	PMID: 29735996				GATTGAATGCAGATACTGGA
sgAlpha (Bottom)	AATATCCACTTGCAGATTC
sgTelo (Top)	TTAGGGTTAGGGTTAGGGTT	Telomeres	PMID: 29735996
sgTelo (Bottom)	AACCCTAACCCTAACCCTAAC
sg053MYC (Top)	GTGGGCGGAGATTAGCGAGAG	53 nucleotides upstream of the MYC transcriptional start site	PMID: 29735997
sg053MYC (Bottom)	CTCTCGCTAATCTCCGCCCACC
sgNS (Top)	AATCTCGCTTATATAACGAG	Nonspecific targeting	PMID: 29735996
sgNS (Bottom)	CTCGTTATATAAGCGAGATTC
sgMK2_G4 (Top)	CAC CGC CGA AAT CAT GAA GAG CAT	MAPKAPK2 (for knock out)	This paper
sgMK2_G4 (Bottom)	AAA CAT GCT CTT CAT GAT TTC GGC
sgMK2_G5 (Top)	CAC CGA TTG AAT GCA GAT ACT GGA	MAPKAPK2 (for knock out)	This paper
sgMK2_G5 (Bottom)	AAA CTC CAG TAT CTG CAT TCA ATC
Primers for PCR
Name	Sequence (5′–3′)
MYC_Forward	CTAGAGCTAGAGTGCTCGGC
MYC_Reverse	AGCTCGGGGGTCCTCAG
MK2_G4_Forward	AGC CTC AGG CTG CAC AGA GG
MK2_G4_Reverse	CAG AAC CCG CAG TAA ACA CC
MK2_G5_Forward	GGT TTT CAA GCC TAA TGA TG
MK2_G5_Reverse	ACC ACA GGA ACA GAG AAA CC
Telo_Forward	GGT TTT TGA GGG TGA GGG TGA GGG TGA GGG TGA GGG T
Telo_Reverse	TCC CGA CTA TCC CTA TCC CTA TCC CTA TCC CTA TCC CTA
alpha-satellite_Forward	CTAGACAGAAGAATTCTCAG
alpha-satellite_Reverse	CTGAAATCTCCACTTGC

### Sheet: S1B_Materials
List of materials used in this study
REAGENT or RESOURCE	SOURCE	IDENTIFIER
Antibodies
Monoclonal ANTI-FLAG M2 antibody	Sigma-Aldrich	# F1804
S6 Ribosomal Protein (5G10) Rabbit mAb	Cell Signaling Technology	# 2217
Anti-tubulin, mouse	Sigma-Aldrich	# T5168
Rabbit monoclonal anti-BRD9 (E9R2I)	Cell Signaling Technology	# 58906
Rabbit polyclonal anti-BRD2	Cell Signaling Technology	# A302-583A
Rabbit anti-MAPKAPK-2	Cell Signaling Technology	# 3042
Rabbit Anti-FLAG	Sigma-Aldrich	# F7425
Rabbit monoclonal anti-c-Myc (D84C12)	Cell Signaling Technology	# 5605
Magnetic anti-FLAG M2 beads	Sigma-Aldrich	# M8823
Streptavidin-Sepharose beads	GE Healthcare	#17-5113-01
HRP-Conjugated Streptavidin	Thermo Fisher Scientific	# N100
Goat anti-rabbit coupled to Alexa Fluor 488	Invitrogen	# A11008
Goat anti-mouse coupled to Alexa Fluor 488	Invitrogen	# A11001
Goat anti-rabbit coupled to Alexa Fluor 555	Invitrogen	# A21428
Goat anti-mouse coupled to Alexa Fluor 555	Invitrogen	# A21422
Goat anti-rabbit coupled to Alexa Fluor 647	Invitrogen	# A27040
Goat anti-mouse coupled to Alexa Fluor 647	Invitrogen	# A28181
Streptavidin, Alexa Fluor 488 conjugate	Invitrogen	# S11223
Streptavidin, Alexa Fluor 555 conjugate	Invitrogen	# S21381
Bacterial strains
DH5α Competent Cells	Invitrogen	# 18265017
Plasmids
lentiGuide-Hygro-mTagBFP2	Addgene	# 99374
Flag-dCas9-APEX2	Addgene	# 97421
CasTurbo	This paper	N/A
3NLS-CASPEX	This paper	N/A
CasUltra	This paper	N/A
pCMV-VSV-G	Addgene	# 8454
psPAX2	Addgene	#12260
Chemicals, Peptides, and Recombinant Proteins
BbsI	New England Biolabs	# R3539
NotI	New England Biolabs	# R3189
KpnI	New England Biolabs	# R3142
AscI	New England Biolabs	# R0558
BsmBI	New England Biolabs	# R0580
T4 DNA ligase	New England Biolabs	﻿# M0202L
Turbonuclease	Sigma-Aldrich	# T4330
Trypsin (Proteomics)	Sigma-Aldrich	# T6567
Protease Inhibitor Cocktail	Sigma-Aldrich	# P8340
JetPrime transfection reagent	PolyPlus Transfection	# 114-07
Hexadimethrine bromide (Polybrene)	Sigma-Aldrich	# 107689
Biotin	Bio Basic Inc.	# BB0078
Biotin phenol	Iris Biotech GmbH	# LS-3500.1000
Puromycin	Gibco	# A1113803
Hygromycin	Invitrogen	# 10687010
Doxycycline, hydrochloride	Bio Basic Inc.	# DB0889
Hydrogen peroxide	Sigma-Aldrich	# 216763
Sodium azide	Bio Basic Inc.	# DB0613
Sodium L-Ascorbate	TCI	# A0539
Trolox	Acros Organics	# 218940050; CAS
Streptavidin Sepharose® High Performance	GE Healthcare Life Science	# 17-5113-01
Anti-FLAG M2 Magnetic Beads	Sigma-Aldrich	# M8823
C18-StageTips	Thermo Fisher Scientific	# 84850
ProLong™ Gold Antifade Mountant with DAPI	Invitrogen	# P36935
Formaldehyde solution	Sigma-Aldrich	# 252549
(+) JQ1	Cayman Chemical	# 11187; CAS#1268524-70-4
(-) JQ1	Cayman Chemical	# 11232; CAS#1268524-71-5
ABBV-075	Cayman Chemical	# 21033; CAS# 1445993-26-9
ABBV-744	Cayman Chemical	# 30470; CAS# 2138861-99-9
Dimethyl sulfoxide (DMSO)	BioShop	# DMS555; CAS#67-68-5
Phenylmethylsulfonyl fluoride (PMSF)	Bio Basic Inc.	# PB0425
Dithiothreitol (DTT)	Thermo Fisher Scientific	# BP172-25
Phosphatase Inhibitor Cocktail 2	Sigma-Aldrich	# P5726
Phosphatase Inhibitor Cocktail 3	Sigma-Aldrich	# P0044
Crystal Violet	Sigma-Aldrich	#C6158
MTT	Cayman Chemical	# 21795; CAS#298-93-1
Formaldehyde solution (ChIP)	Sigma-Aldrich	# 47608
Pierce™ 16% Formaldehyde (w/v), Methanol-free (IF)	Thermo Fisher Scientific	# 28908
Methanol	Thermo Fisher Scientific	#BP1105-4
Isopropanol	Thermo Fisher Scientific	#BP2618-4
Acetonitrile	Thermo Fisher Scientific	#A955-1
Phusion® High-Fidelity DNA Polymerase	New England Biolabs	# M0530L
QuickExtract	Lucigen	# QE09050
JetPrime	Polyplus Transfection	# 114-15
Goat Serum	Gibco	#16210064
2.5% Trypsin, 10X (cell culture)	Wisent	# 325-044 EL
Cell lines
HeLa	ATCC	# CVCL_0030
A375	ATCC	# CRL-1619
HEK293T	ATCC	# CVCL_0063
HEK293 Flp-In-T-Rex
HEK293T	ATCC	# CRL-3216
Cell culture media
DMEM	Wisent	# 319-005 CL
Fetal Bovine Serum (FBS)	Wisent	# 090-150
Penicilline/Streptomycine 1X	Corning	# 30-002-CI
Software and Algorithms
MaxQuant		https://www.maxquant.org/
LFQ-Analyst	PMID: 31657565	https://analyst-suite.monash-proteomics.cloud.edu.au/apps/lfq-analyst/
Graphpad (Prism 9)	GraphPad Software	https://www.graphpad.com/
TIDE	PMID: 25300484	https://tide.nki.nl/
DECODR v3.0	PMID: 33571043	https://decodr.org/
Adobe Illustrator (v.26.0.2)
Critical Commercial Assays
Luna® Universal qPCR Master Mix	New England Biolabs	# M3003L
Instruments
EVOS M5000	ThermoFisher	# AMF5000
Confocal microscope Quorum Wave FX	Leica	# DMI 600B
Sonic Dismembranor Series 60	Fisher	# F-60
Bioruptor	Diagenode	# B01020001
Synergy H1 Hybrid Multi-Mode Reader	BioTek (Agilent)	# 11-120-531

### Sheet: S1C_Seq_AlphaFold3
Name	Sequence	Type
sg053MYC	GGUGGGCGGAGAUUAGCGAGAGGUUUUAGAGCUAGAAAUAGCAAGUUAAAAUAAGGCUAGUCCGUUAUCAACUUGAAAAAGUGGCACCGAGUCGGUGC	RNA
MYC promoter	gctttggcagcaaattgggggactcagtctgggtggaaggtatccaatccagatagctgtgcatacataatgcataatacatgactccccccaacaaatgcaatgggagtttattcataacgcgctctccaagtatacgtggcaatgcgttgctgggttattttaatcattctaggcatcgttttcctccttatgcctctatcattcctccctatctacactaacatcccacgctctgaacgcgcgcccattaatacccttctttcctccactctccctgggactcttgatcaaagcgcggc	DNA
CASPEX	DYKDHDGDYKDHDIDYKDDDDKAGSRADPKKKRKVDPKKKRKVDPKKKRKVRGDKKYSIGLAIGTNSVGWAVITDEYKVPSKKFKVLGNTDRHSIKKNLIGALLFDSGETAEATRLKRTARRRYTRRKNRICYLQEIFSNEMAKVDDSFFHRLEESFLVEEDKKHERHPIFGNIVDEVAYHEKYPTIYHLRKKLVDSTDKADLRLIYLALAHMIKFRGHFLIEGDLNPDNSDVDKLFIQLVQTYNQLFEENPINASGVDAKAILSARLSKSRRLENLIAQLPGEKKNGLFGNLIALSLGLTPNFKSNFDLAEDAKLQLSKDTYDDDLDNLLAQIGDQYADLFLAAKNLSDAILLSDILRVNTEITKAPLSASMIKRYDEHHQDLTLLKALVRQQLPEKY…	Protein
CasTurbo	DYKDDDDKAGSRADPKKKRKVDPKKKRKVDPKKKRKVRGDKKYSIGLAIGTNSVGWAVITDEYKVPSKKFKVLGNTDRHSIKKNLIGALLFDSGETAEATRLKRTARRRYTRRKNRICYLQEIFSNEMAKVDDSFFHRLEESFLVEEDKKHERHPIFGNIVDEVAYHEKYPTIYHLRKKLVDSTDKADLRLIYLALAHMIKFRGHFLIEGDLNPDNSDVDKLFIQLVQTYNQLFEENPINASGVDAKAILSARLSKSRRLENLIAQLPGEKKNGLFGNLIALSLGLTPNFKSNFDLAEDAKLQLSKDTYDDDLDNLLAQIGDQYADLFLAAKNLSDAILLSDILRVNTEITKAPLSASMIKRYDEHHQDLTLLKALVRQQLPEKYKEIFFDQSKNGYAG…	Protein
CasUltra	DYKDHDGDYKDHDIDYKDDDDKAGSRADPKKKRKVDPKKKRKVDPKKKRKVRGDKKYSIGLAIGTNSVGWAVITDEYKVPSKKFKVLGNTDRHSIKKNLIGALLFDSGETAEATRLKRTARRRYTRRKNRICYLQEIFSNEMAKVDDSFFHRLEESFLVEEDKKHERHPIFGNIVDEVAYHEKYPTIYHLRKKLVDSTDKADLRLIYLALAHMIKFRGHFLIEGDLNPDNSDVDKLFIQLVQTYNQLFEENPINASGVDAKAILSARLSKSRRLENLIAQLPGEKKNGLFGNLIALSLGLTPNFKSNFDLAEDAKLQLSKDTYDDDLDNLLAQIGDQYADLFLAAKNLSDAILLSDILRVNTEITKAPLSASMIKRYDEHHQDLTLLKALVRQQLPEKY…	Protein
